# Profiles of Aging Based on Cognition, Affect, and Brain Reserve

**DOI:** 10.64898/2025.12.04.692428

**Authors:** Setthanan Jarukasemkit, Lyn Stahl, Karen M Tam, Bibo Feng, Samuel Naranjo Rincon, Xiaoke Luo, Hailey Modi, Kassandra Hamilton, Petra Lenzini, Fyzeen Ahmad, Ty Easley, Janine D Bijsterbosch

## Abstract

The aging paradox describes improvements in emotional wellbeing as a function of aging, despite declines in cognition. Conversely, late life depression has been associated with increased cognitive decline in aging. We sought to understand these seemingly contradictory patterns of cognitive and mental health in older age. Building on cognitive reserve, affective reserve, and brain reserve models of aging, we developed three alternative algorithmic approaches to group N=22,686 participants from the UK Biobank into different profiles of aging. Our results revealed that aging profiles identified using our data-driven brain reserve model, which incorporated measures of cognition, neuroticism, and brain volume, achieved the highest validation results. Importantly, only two of the four aging profiles were characterized by the aging paradox (i.e., improved emotionality and decreased cognition with age). We identified one profile characterized by particularly low levels of neuroticism and relative resilience to cognitive decline. Another profile benefited from relatively preserved brain volumes, potentially driven by younger ages and/or higher socioeconomic status. Conversely, we identified two profiles with poorer health characteristics, including one profile with elevated cardiovascular risk. Taken together, these findings enrich our understanding of the emotion paradox and highlight the value of taking a nuanced and stratified approach when studying aging. In the future, aging profiles could be used to target preventative strategies to address modifiable risk factors and improve lifespan and healthspan.
