## Supplemental Table 5 for "Profiles of Aging Based on Cognition, Affect, and Brain Reserve"

### Sheet: ANOVAANCOVA
					ANOVA models (no confound correction)				ANCOVA models (corrected for age, sex + TIV for WHMI)
Category	Variable	Model	Dimensionality	Sample size	F	Omega_2	P	P FDR corr	F	Omega_2	P	P FDR corr
Demographics	Age	data-driven brain reserve	2	22686	5276.18	0.18889	0	0
	Sex	data-driven brain reserve	2	22686	1754.8	0.0718589	0	0
	Income	data-driven brain reserve	2	21511	959.433	0.040625	2.37721e-206	1.02323e-205	118.138	0.005869	1.9562e-27	3.45212e-27
	education	data-driven brain reserve	2	19679	14.3194	0.000661	0.000155	0.000189	130.4	0.006294	4.14679e-30	7.77522e-30
Brain size	eTIV	data-driven brain reserve	2	22616	5662.34	0.199953	0	0
Cardiovascular	Framingham Risk Score	data-driven brain reserve	2	18537	815.92	0.0414803	1.02627e-175	3.76299e-175	99.9807	0.002959	1.78881e-23	3.21986e-23
	MET	data-driven brain reserve	2	19848	48.6029	0.00235383	3.23093e-12	4.5051e-12	23.6077	0.001259	1.19112e-06	1.68459e-06
	Total WMH	data-driven brain reserve	2	21945	743.691	0.0321362	4.06524e-161	1.43735e-160	210.354	0.008928	1.96621e-47	5.26094e-47
Inflammation	crp-0.0	data-driven brain reserve	2	20884	52.5992	0.00242482	4.2309e-13	6.15969e-13	18.1209	0.000908	2.08319e-05	2.90472e-05
	GFAP	data-driven brain reserve	2	742	18.7504	0.02306	1.69203e-05	2.12039e-05	0.24797	0	0.618669	0.665741
Risk for AD	ePRS AD	data-driven brain reserve	2	4033	0.442437	0	0.505974	0.544472	1.19905	3.64451e-05	0.27356	0.32241
Demographics	Age	data-driven brain reserve	3	22686	2992.07	0.208924	0	0
	Sex	data-driven brain reserve	3	22686	1416.55	0.111101	0	0
	Income	data-driven brain reserve	3	21511	484.96	0.0410119	5.92758e-207	2.66741e-206	117.583	0.011631	1.79787e-51	5.23498e-51
	education	data-driven brain reserve	3	19679	26.8097	0.00255724	2.35588e-12	3.33189e-12	79.136	0.007594	5.83568e-35	1.31303e-34
Brain size	eTIV	data-driven brain reserve	3	22616	3161.86	0.218196	0	0
Cardiovascular	Framingham Risk Score	data-driven brain reserve	3	18537	634.324	0.0630278	2.51427e-267	1.31007e-266	65.4784	0.003868	4.70836e-29	8.96399e-29
	MET	data-driven brain reserve	3	19848	41.318	0.00398092	1.23723e-18	1.97558e-18	25.7334	0.002752	6.92078e-12	1.7787e-11
	Total WMH	data-driven brain reserve	3	21945	463.57	0.039719	5.43434e-198	2.06923e-197	118.058	0.010002	1.04382e-51	3.13146e-51
Inflammation	CRP	data-driven brain reserve	3	20884	25.6536	0.00231747	7.45157e-12	1.01056e-11	8.2081	0.000765	0.000273	0.000376
	GFAP	data-driven brain reserve	3	742	7.97374	0.0182332	0.000374	0.000447	0.562533	0	0.570029	0.630917
Risk for AD	ePRS AD	data-driven brain reserve	3	4033	0.189633	0	0.827268	0.844325	0.53563	0	0.585331	0.636789
Demographics	Age	data-driven brain reserve	4	22686	2287.31	0.232436	0	0
	Sex	data-driven brain reserve	4	22686	1003.2	0.117186	0	0
	Income	data-driven brain reserve	4	21511	350.456	0.0442716	1.76292e-222	8.31092e-222	87.5519	0.012998	2.98158e-56	9.22427e-56
	education	data-driven brain reserve	4	19679	24.1054	0.0034311	1.4506e-15	2.17591e-15	56.1979	0.008046	3.6216e-36	8.3381e-36
Brain size	eTIV	data-driven brain reserve	4	22616	2411.43	0.242001	0	0
Cardiovascular	Framingham Risk Score	data-driven brain reserve	4	18537	466.004	0.068978	4.23574e-292	2.62086e-291	56.7394	0.005104	1.74038e-36	4.10232e-36
	MET	data-driven brain reserve	4	19848	29.4222	0.00420876	5.67199e-19	9.20536e-19	18.0316	0.002843	1.11393e-11	1.7787e-11
	Total WMH	data-driven brain reserve	4	21945	319.234	0.040938	5.63463e-203	2.32429e-202	79.9833	0.01018	1.93602e-51	4.97833e-51
Inflammation	CRP	data-driven brain reserve	4	20884	18.0134	0.00239885	1.13708e-11	1.52123e-11	5.76431	0.000759	0.000617	0.000837
	GFAP	data-driven brain reserve	4	742	6.28691	0.0207097	0.000325	0.000392	0.478215	0	0.697541	0.726911
Risk for AD	ePRS AD	data-driven brain reserve	4	4033	0.0320741	0	0.992286	0.992286	0.411017	0	0.745095	0.768379
Demographics	Age	data-driven brain reserve	5	22686	1716.47	0.232521	0	0
	Sex	data-driven brain reserve	5	22686	763.013	0.118615	0	0
	Income	data-driven brain reserve	5	21511	270.776	0.0455124	9.46689e-228	4.68611e-227	72.77	0.014362	2.76577e-61	8.02965e-61
	education	data-driven brain reserve	5	19679	20.5324	0.00386587	6.6718e-17	1.03204e-16	45.4573	0.008634	4.49825e-38	1.11332e-37
Brain size	eTIV	data-driven brain reserve	5	22616	1854.78	0.246644	0	0
Cardiovascular	Framingham Risk Score	data-driven brain reserve	5	18537	347.794	0.0686205	2.30246e-289	1.26635e-288	45.0504	0.005379	1.07703e-37	2.60064e-37
	MET	data-driven brain reserve	5	19848	22.3415	0.00421386	1.97327e-18	3.10085e-18	13.4753	0.002776	5.73067e-11	9.00534e-11
	Total WMH	data-driven brain reserve	5	21945	239.142	0.0408519	1.84482e-201	7.30549e-201	61.0476	0.010321	2.34749e-51	5.86873e-51
Inflammation	CRP	data-driven brain reserve	5	20884	14.6093	0.0025582	6.41357e-12	8.81866e-12	4.80625	0.000808	0.000713	0.000953
	GFAP	data-driven brain reserve	5	742	5.03239	0.0210808	0	0	0.416609	0	0.796731	0.796731
Risk for AD	ePRS AD	data-driven brain reserve	5	4033	0.450291	0	0.772264	0.796397	0.559449	0	0.692125	0.726911
Demographics	Age	data-driven behavior	2	22686	316.488	0.0137363	2.53849e-70	5.34703e-70
	Sex	data-driven behavior	2	22686	406.595	0.0175905	1.23693e-89	2.72124e-89
	Income	data-driven behavior	2	21511	61.6088	0.00267063	4.3743e-15	6.46351e-15	185.886	0.008804	4.00942e-42	1.01777e-41
	education	data-driven behavior	2	19679	52.2136	0.00253706	5.15569e-13	7.39729e-13	38.1308	0.001828	6.74242e-10	1.04297e-09
Brain size	eTIV	data-driven behavior	2	22616	143.563	0.00625424	5.57113e-33	1.0028e-32
Cardiovascular	Framingham Risk Score	data-driven behavior	2	18537	243.227	0.0126998	1.7067e-54	3.37927e-54	6.39899	0.000143	0.011428	0.0143206
	MET	data-driven behavior	2	19848	67.0263	0.00326184	2.83678e-16	4.32063e-16	52.7463	0.002875	3.95098e-13	6.51912e-13
	Total WMH	data-driven behavior	2	21945	22.4607	0.000958517	2.15807e-06	2.81117e-06	10.2325	0.000376	0.001382	0.001824
Inflammation	CRP	data-driven behavior	2	20884	2.22145	5.75362e-05	0.13612	0.154895	1.83651	4.43341e-05	0.175377	0.211736
	GFAP	data-driven behavior	2	742	2.35877	0.00180362	0.125002	0.143897	0.230237	0	0.631502	0.672244
Risk for AD	ePRS AD	data-driven behavior	2	4033	0	0	0.881358	0.9	0.482809	0	0.487183	0.55438
Demographics	Age	data-driven behavior	3	22686	686.155	0.0570456	4.8448e-290	2.82139e-289
	Sex	data-driven behavior	3	22686	213.012	0.0183759	2.23505e-92	5.02887e-92
	Income	data-driven behavior	3	21511	266.3	0.0229053	4.94468e-115	1.28822e-114	182.281	0.017393	4.0059e-79	1.41637e-78
	education	data-driven behavior	3	19679	57.2258	0.00555413	1.65023e-25	2.81678e-25	70.2601	0.006772	3.9124e-31	8.06932e-31
Brain size	eTIV	data-driven behavior	3	22616	234.193	0.0201747	2.13049e-101	4.90509e-101
Cardiovascular	Framingham Risk Score	data-driven behavior	3	18537	258.829	0.026655	1.28657e-111	3.18426e-111	17.6842	0.000903	2.12761e-08	3.09755e-08
	MET	data-driven behavior	3	19848	69.0982	0.00670548	1.23982e-30	2.15338e-30	52.0275	0.00566	2.95191e-23	5.21856e-23
	Total WMH	data-driven behavior	3	21945	122.07	0.0107098	1.87531e-53	3.64031e-53	20.3671	0.001595	1.45673e-09	2.21872e-09
Inflammation	CRP	data-driven behavior	3	20884	9.82885	0.000831159	5.41205e-05	6.69741e-05	4.16145	0.000335	0.015599	0.0193042
	GFAP	data-driven behavior	3	742	2.24838	0.00331358	0.106281	0.123786	2.29586	0.003069	0.101454	0.123999
Risk for AD	ePRS AD	data-driven behavior	3	4033	1.01946	6.3583e-06	0.4	0.396935	0.606769	0	0.545146	0.61329
Demographics	Age	data-driven behavior	4	22686	494.286	0.0613289	3.7827e-311	2.49658e-310
	Sex	data-driven behavior	4	22686	175.539	0.0225954	1.63684e-112	4.15506e-112
	Income	data-driven behavior	4	21511	198.013	0.0254505	8.99685e-127	2.47413e-126	131.87	0.018849	1.5579e-84	5.71229e-84
	education	data-driven behavior	4	19679	38.7641	0.00559571	5.71796e-25	9.59454e-25	50.8112	0.007298	1.04439e-32	2.19989e-32
Brain size	eTIV	data-driven behavior	4	22616	165.536	0.021328	3.75232e-106	9.06047e-106
Cardiovascular	Framingham Risk Score	data-driven behavior	4	18537	188.84	0.0290586	1.17316e-120	3.139e-120	10.5089	0.000774	6.67611e-07	9.57877e-07
	MET	data-driven behavior	4	19848	61.5	0.0089157	1.43655e-39	2.73498e-39	48.1781	0.007833	5.29517e-31	1.06984e-30
	Total WMH	data-driven behavior	4	21945	100.658	0.0131911	1.01408e-64	2.09154e-64	23.9678	0.002838	1.77411e-15	3.02823e-15
Inflammation	CRP	data-driven behavior	4	20884	8.66579	0.00108228	9.62017e-06	1.22102e-05	4.16282	0.000503	0.005895	0.007579
	GFAP	data-driven behavior	4	742	1.42862	0.00171154	0.233115	0.259307	0.665301	0	0.573561	0.630917
Risk for AD	ePRS AD	data-driven behavior	4	4033	0.617693	0	0.603481	0.6	0.357726	0	0.783555	0.79155
Demographics	Age	data-driven behavior	5	22686	421.5	0.0691348	0	0
	Sex	data-driven behavior	5	22686	125.016	0.0214328	9.64601e-106	2.2737e-105
	Income	data-driven behavior	5	21511	187.514	0.0319141	2.13368e-158	7.28394e-158	127.004	0.024172	3.64057e-107	1.71627e-106
	education	data-driven behavior	5	19679	39.3872	0.00756936	6.61376e-33	1.16922e-32	53.6234	0.010238	5.00694e-45	1.30444e-44
Brain size	eTIV	data-driven behavior	5	22616	156.166	0.0266726	4.75726e-132	1.42718e-131
Cardiovascular	Framingham Risk Score	data-driven behavior	5	18537	154.747	0.0316303	1.69433e-130	4.93349e-130	11.2119	0.001112	4.39506e-09	6.59259e-09
	MET	data-driven behavior	5	19848	46.1009	0.00886357	1.2725e-38	2.37694e-38	35.3835	0.007614	1.73616e-29	3.3702e-29
	Total WMH	data-driven behavior	5	21945	86.7019	0.0150965	3.19531e-73	6.87687e-73	20.6753	0.003247	5.04227e-17	8.75763e-17
Inflammation	CRP	data-driven behavior	5	20884	8.74669	0.00145779	4.73492e-07	6.2501e-07	3.99924	0.000636	0.003031	0.003949
	GFAP	data-driven behavior	5	742	0.678637	0	0.606897	0.6	1.12141	0.000577	0.345227	0.397412
Risk for AD	ePRS AD	data-driven behavior	5	4033	0.715484	0	0.581224	0.618722	0.468617	0	0.75883	0.774476
Demographics	Age	predefined	4	22686	499.886	0.061982	1.43579e-314	1.01531e-313
	Sex	predefined	4	22686	211.102	0.0270746	4.62037e-135	1.42943e-134
	Income	predefined	4	21511	225.721	0.0289264	2.65688e-144	8.76769e-144	118.032	0.016949	1.01419e-75	3.46223e-75
	education	predefined	4	19679	34.4403	0.00495821	3.41656e-22	5.63732e-22	53.3958	0.007666	2.28363e-34	5.02398e-34
Brain size	eTIV	predefined	4	22616	199.1	0.0255675	1.83717e-127	5.19657e-127
Cardiovascular	Framingham Risk Score	predefined	4	18537	212.659	0.0326232	1.14368e-135	3.65241e-135	12.9528	0.000977	1.89974e-08	2.80708e-08
	MET	predefined	4	19848	53.1667	0.0076978	3.20278e-34	5.87175e-34	42.8126	0.006948	1.47118e-27	2.74806e-27
	Total WMH	predefined	4	21945	99.2327	0.0130048	8.30915e-64	1.67879e-63	21.364	0.002518	8.23037e-14	1.38103e-13
Inflammation	CRP	predefined	4	20884	9.39814	0.00118555	3.33523e-06	4.28815e-06	3.73266	0.000435	0.010717	0.013603
	GFAP	predefined	4	742	1.7331	0.00292382	0.158755	0.1786	1.17607	0.000629	0.317962	0.370332
Risk for AD	ePRS AD	predefined	4	4033	1.03055	1.49746e-05	0.377787	0.410999	1.44468	0.000244	0.227707	0.271602
